# Honey bee trypanosomatid parasite dynamically changes the transcriptome during the infection of honey bee and modifies the host physiology

**DOI:** 10.1101/529321

**Authors:** Qiushi Liu, Jing Lei, Alistair C. Darby, Tatsuhiko Kadowaki

## Abstract

Although there are many honey bee pathogens/parasites, it is still not understood how they change their gene expression to adapt to the host environment or how the host simultaneously responds to pathogen/parasite infection by modifying its own gene expression. Such interactions must lead to changes in the physiological states of both host and parasite. To address this question, we studied a trypanosomatid, *Lotmaria passim*, which can be cultured in medium and inhabit the honey bee hindgut. We found that *L. passim* dynamically modifies the expression of mRNAs associated with protein translation and the electron transport chain to adapt to the anaerobic and nutritionally poor honey bee hindgut at early stages of infection, and to become dormant at late stages of infection. Meanwhile, several genes are continuously up- or down-regulated during infection, including *GP63* as well as genes coding for host cell signaling pathway modulators (up-regulated), and those involved in detoxification of radical oxygen species as well as flagellar formation (down-regulated). *L. passim* infection only slightly increases honey bee mortality and does not affect the number of microorganisms in the gut microbiota; but it induces honey bee innate immune response. Upon infection, the host appears to be in poor nutritional status, indicated by the increase in the levels of mRNAs for *take-out* and *facilitated trehalose transporter* and the decrease of *vitellogenin* mRNA level. Simultaneous gene expression profiling of *L. passim* and honey bee during infection provided insight into how both parasite and host modify their gene expressions. This study presents one of the best models to understand host-parasite interactions at the molecular and cellular levels in honey bee.
