## Supplementary Tables for "Honey bee trypanosomatid parasite dynamically changes the transcriptome during the infection of honey bee and modifies the host physiology": Supplementary Table 2.xlsx

### Sheet: Sheet1
L. passim genes continuously up-regulated throughout the infection
Gene	Annotation
Lp_000018700.1	surface antigen protein, putative
Lp_000076800.1	CRAL/TRIO domain containing protein, putative
Lp_000078500.1	nuclear transmembrane protein, putative
Lp_000082200.1	hypothetical protein, conserved
Lp_000097400.1	hypothetical protein
Lp_000110600.1	hypothetical protein, conserved
Lp_000128900.1	60S ribosomal protein L32
Lp_000208900.1	helicase-like protein
Lp_000213800.1	hypothetical protein, conserved
Lp_000266800.1	Cytosol aminopeptidase family, catalytic domain containing protein, putative
Lp_000267300.1	glutamamyl carboxypeptidase, putative
Lp_000276500.1	hypothetical protein
Lp_000282300.1	DNA mismatch repair protein MSH2, putative
Lp_000297100.1	carboxypeptidase, putative
Lp_000312800.1	glutamamyl carboxypeptidase, putative
Lp_000349900.1	hypothetical protein, conserved
Lp_000350800.1	hypothetical protein, conserved
Lp_000354500.1	Asparaginase, putative
Lp_000401400.1	isopentenyl-diphosphate delta-isomerase (type II), putative
Lp_000414600.1	hypothetical protein, conserved
Lp_000424200.1	AAA domain containing protein, putative
Lp_000426500.1	ABC1 protein, putative
Lp_000433700.1	GP63, leishmanolysin
Lp_000441400.1	guanosine diphosphatase, putative
Lp_000492500.1	hypothetical protein, conserved
Lp_000492600.1	eukaryotic initiation factor 5a, putative
Lp_090006400.1	NRDE protein, putative
Lp_100006400.1	GP63, leishmanolysin
Lp_150009900.1	solanesyl-diphosphate synthase, putative
Lp_210013000.1	mitochondrial structure specific endonuclease I (SSE-1), putative
Lp_210013400.1	proteasome alpha 2 subunit, putative
Lp_210014200.1	vacuolar ATP synthase, putative
Lp_270016200.1	metallo-peptidase, Clan MF, Family M17
Lp_270016700.1	NUC173 domain containing protein, putative
Lp_290015800.1	hypothetical protein, conserved
Lp_290015900.1	60S ribosomal protein L39, putative
Lp_300014400.1	ferric reductase transmembrane protein, putative
Lp_350026400.1	replication factor C, subunit 3, putative
Lp_360020300.1	dipeptidyl-peptidase 8-like serine peptidase
Lp_360022400.1	membrane-bound acid phosphatase precursor
Lp_360043700.1	hypothetical protein, conserved
Lp_360045400.1	hypothetical protein, conserved
Lp_360052100.1	y113g7b.23 protein-like protein
Lp_360056400.1	delta-6 fatty acid desaturase
