## Supplementary Tables for "Honey bee trypanosomatid parasite dynamically changes the transcriptome during the infection of honey bee and modifies the host physiology": Supplementary Table 3.xlsx

### Sheet: Sheet1
L. passim genes continuously down-regulated throughout the infection
Gene	Annotation
Lp_000009700.1	hypothetical protein
Lp_000014700.1	hypothetical protein, conserved
Lp_000046700.1	Domain of unknown function (DUF1935), putative
Lp_000052900.1	hypothetical protein, conserved
Lp_000060500.1	oxidoreductase, putative
Lp_000075500.1	heat shock protein 20, putative
Lp_000101700.1	CCR4 associated factor, putative
Lp_000151800.1	NADH:flavin oxidoreductase / NADH oxidase family, putative
Lp_000156400.1	hypothetical protein
Lp_000162900.1	tryparedoxin 1, putative
Lp_000179500.1	60S ribosomal protein L36, putative
Lp_000182200.1	Protein of unknown function (DUF3735)/Abscisic acid G-protein coupled receptor, putative
Lp_000190900.1	Rhodanese-like domain containing protein, putative
Lp_000196300.1	hypothetical protein, conserved
Lp_000197900.1	protoheme IX farnesyltransferase, putative
Lp_000227000.1	RNA guanylyltransferase, putative
Lp_000230200.1	hypothetical protein, conserved
Lp_000230500.1	heat shock 70-related protein 1, mitochondrial precursor, putative
Lp_000244000.1	PLAC8 family, putative
Lp_000252100.1	Alpha/beta hydrolase family/Uncharacterised conserved protein (DUF2305)/alpha/beta hydrolase fold, putative
Lp_000259600.1	ATP-dependent zinc metallopeptidase, putative
Lp_000309000.1	hypothetical protein, conserved
Lp_000309900.1	tryparedoxin peroxidase
Lp_000310000.1	tryparedoxin peroxidase
Lp_000317400.1	Pterin 4 alpha carbinolamine dehydratase, putative
Lp_000340800.1	Phosphoenolpyruvate carboxykinase, putative
Lp_000352800.1	EF-hand domain pair/WD domain, G-beta repeat, putative
Lp_000359300.1	hypothetical protein, conserved
Lp_000374600.1	Penicillin amidase, putative
Lp_000399400.1	hypothetical protein
Lp_000418200.1	hypothetical protein, conserved
Lp_000422000.1	cytochrome c oxidase copper chaperone, putative
Lp_000452300.1	hypothetical protein, conserved
Lp_000463600.1	hypothetical protein, conserved
Lp_000468800.1	hypothetical protein
Lp_000481500.1	thiol-dependent reductase 1
Lp_000484800.1	translation initiation factor IF-2, putative
Lp_000486600.1	hypothetical protein, conserved
Lp_000494000.1	LETM1 and EF-hand domain-containing protein 1, putative
Lp_000494800.1	Cytochrome b5-like Heme/Steroid binding domain containing protein, putative
Lp_020006200.1	Soluble NSF attachment protein, SNAP, putative
Lp_050007600.1	Ankyrin repeat, putative
Lp_050018100.1	hypothetical protein, conserved
Lp_060008300.1	hypothetical protein
Lp_090007900.1	hypothetical protein, conserved
Lp_120005100.1	PITH domain-containing protein
Lp_130009800.1	hypothetical protein, conserved
Lp_150013100.1	hypothetical protein, conserved
Lp_170005700.1	protein kinase, putative
Lp_170008000.1	guanosine monophosphate reductase
Lp_180006600.1	hypothetical protein, conserved
Lp_190008600.1	DNA-directed RNA polymerases I and III subunit RPAC1, putative
Lp_270017400.1	paraflagellar rod protein 5, putative
Lp_290008100.1	hypothetical protein, conserved
Lp_290008600.1	hypothetical protein, conserved
Lp_290008900.1	tryparedoxin-like protein
Lp_300010500.1	40S ribosomal protein S30, putative
Lp_300010600.1	40S ribosomal protein S30, putative
Lp_320009700.1	DnaJ domain containing protein, putative
Lp_330008900.1	beta tubulin
Lp_340006300.1	adenylate kinase 2
Lp_340007500.1	hypothetical protein, conserved
Lp_340028400.1	Cytochrome c oxidase assembly protein PET191, putative
Lp_350013700.1	short chain dehydrogenase, putative
Lp_360016900.1	Tetratricopeptide repeat/TPR repeat, putative
Lp_360018700.1	glucokinase
Lp_360031800.1	EF-hand domain pair, putative
