## Supplementary Tables for "Honey bee trypanosomatid parasite dynamically changes the transcriptome during the infection of honey bee and modifies the host physiology": Supplementary Table 4.xlsx

### Sheet: PI 7 Up Only 262 GOs
GO terms enriched with L. passim genes up-regulated at only day 7 PI
GO ID	GO Name	GO Category	P-Value	FDR	列1
GO:0016021	integral component of membrane	CELLULAR_COMPONENT	1.51348e-06	0.00281524
GO:0022857	transmembrane transporter activity	MOLECULAR_FUNCTION	6.04529e-05	0.0411526
GO:0005730	nucleolus	CELLULAR_COMPONENT	8.11528e-05	0.0411526
GO:0044281	small molecule metabolic process	BIOLOGICAL_PROCESS	9.65945e-05	0.0431315
GO:1902600	proton transmembrane transport	BIOLOGICAL_PROCESS	0.000102066	0.0431315
L. passim up-regulated genes at only day 7 PI
gene	Annotation
Lp_000005400.1	prefoldin-like protein
Lp_000011200.1	acyltransferase-like protein, copy 2
Lp_000015100.1	hypothetical protein, conserved
Lp_000016100.1	Leucine rich repeat N-terminal domain/Leucine Rich Repeat, putative
Lp_000025300.1	Nodulin-like/Major Facilitator Superfamily, putative
Lp_000026600.1	N-acetylglucosamine-phosphate mutase, putative
Lp_000027000.1	hypothetical protein, conserved
Lp_000034200.1	Nop53 (60S ribosomal biogenesis), putative
Lp_000036700.1	acyl-CoA dehydrogenase, putative
Lp_000041700.1	DNA polymerase theta (helicase domain only), putative
Lp_000045500.1	hypothetical protein, conserved
Lp_000046000.1	Peptidase family M20/M25/M40/Peptidase dimerisation domain containing protein, putative
Lp_000056400.1	Leucine Rich Repeat, putative
Lp_000062500.1	hypothetical protein, conserved
Lp_000063000.1	Peptidase family M20/M25/M40/Peptidase dimerisation domain containing protein, putative
Lp_000073300.1	Transmembrane amino acid transporter protein, putative
Lp_000074600.1	p450 reductase, putative
Lp_000075700.1	hypothetical protein, conserved
Lp_000076400.1	hypothetical protein
Lp_000086600.1	hypothetical protein, conserved
Lp_000099600.1	pentamidine resistance protein 1
Lp_000101000.1	Reverse transcriptase (RNA-dependent DNA polymerase), putative
Lp_000101100.1	RNase H, putative
Lp_000106000.1	hypothetical protein, conserved
Lp_000107100.1	hypothetical protein, conserved
Lp_000107700.1	uracil-DNA-glycosylase, putative
Lp_000107900.1	tubulin-specific chaperone, putative
Lp_000108900.1	iron/zinc transporter protein-like protein
Lp_000111400.1	hypothetical protein, conserved
Lp_000111800.1	ATPase subunit 9, putative
Lp_000117400.1	hslVU complex proteolytic subunit, threonine peptidase, Clan T(1), family T1B
Lp_000119500.1	Ribosomal protein L9, N-terminal domain containing protein, putative
Lp_000121300.1	hypothetical protein, conserved
Lp_000129000.1	cytochrome c oxidase subunit VI, putative
Lp_000131500.1	exosome-associated protein 2, putative
Lp_000131800.1	hypothetical protein, conserved
Lp_000134800.1	pteridine transporter (truncated), putative
Lp_000136700.1	hypothetical protein, conserved
Lp_000142400.1	surface antigen protein, putative
Lp_000148600.1	hypothetical protein, conserved
Lp_000149900.1	hypothetical protein, conserved
Lp_000159100.1	Aminotransferase class I and II, putative
Lp_000163500.1	small GTP-binding protein Rab11, putative
Lp_000164600.1	ATPase family associated with various cellular activities (AAA)/AAA domain containing protein, putative
Lp_000167700.1	phosphoadenosine phosphosulfate reductase-like protein
Lp_000172500.1	xanthine phosphoribosyltransferase
Lp_000173100.1	rer1 family-like protein
Lp_000174300.1	Acetyltransferase (GNAT) family/Acetyltransferase (GNAT) domain containing protein, putative
Lp_000179400.1	ATPase subunit 9, putative
Lp_000187700.1	hypothetical protein, conserved
Lp_000191200.1	Cytochrome b5-like Heme/Steroid binding domain containing protein, putative
Lp_000191300.1	hypothetical protein, conserved
Lp_000194000.1	brix domain containing-like protein
Lp_000194200.1	pyridoxal phosphate containing glycine decarboxylase, putative
Lp_000200100.1	Phytanoyl-CoA dioxygenase (PhyH), putative
Lp_000200300.1	Tubulin C-terminal domain containing protein, putative
Lp_000206300.1	prefoldin 5-like protein
Lp_000208500.1	Aquaglyceroporin 1
Lp_000210900.1	hypothetical protein
Lp_000211800.1	hypothetical protein, conserved
Lp_000213000.1	Cytochrome C oxidase copper chaperone (COX17), putative
Lp_000217300.1	cystathionine beta-synthase
Lp_000222000.1	fatty acid elongase, putative
Lp_000224300.1	hypothetical protein
Lp_000228300.1	adenylate cyclase regulatory protein-like protein
Lp_000236300.1	Peptidase dimerisation domain/Peptidase family M20/M25/M40, putative
Lp_000249000.1	Peptidase family M20/M25/M40/Peptidase dimerisation domain containing protein, putative
Lp_000253600.1	ribosomal RNA-processing protein 8, putative
Lp_000261800.1	3-ketoacyl-CoA reductase, putative
Lp_000264300.1	ADP-ribosylation factor, putative
Lp_000266000.1	la RNA binding protein, putative
Lp_000268500.1	hypothetical protein, conserved
Lp_000269500.1	hypothetical protein, conserved
Lp_000282500.1	Archaic translocase of outer membrane 11 kDa subunit, putative
Lp_000283600.1	hypothetical protein, conserved
Lp_000285200.1	hypothetical protein, conserved
Lp_000289300.1	transporter-like protein
Lp_000291300.1	hypothetical protein
Lp_000294200.1	serine/threonine protein kinase sos2, putative
Lp_000297400.1	chaperonin HSP60, mitochondrial precursor
Lp_000302200.1	carboxypeptidase, putative
Lp_000306500.1	Stage II sporulation protein E (SpoIIE), putative
Lp_000313400.1	Ankyrin repeats (3 copies)/Ankyrin repeat/Ankyrin repeats (many copies), putative
Lp_000319000.1	hypothetical protein, conserved
Lp_000319200.1	hypothetical protein, conserved
Lp_000322600.1	phenylalanine-4-hydroxylase
Lp_000329200.1	Galactose oxidase, central domain/Kelch motif containing protein, putative
Lp_000331000.1	FAD dependent oxidoreductase, putative
Lp_000335500.1	C-1-tetrahydrofolate synthase, cytoplasmic, putative
Lp_000338800.1	thiosulfate sulfurtransferase, mitochondrial, putative
Lp_000339200.1	Zinc finger CCCH domain-containing protein
Lp_000343800.1	ATP-dependent RNA helicase, putative
Lp_000347500.1	Acyl carrier protein, mitochondrial, putative
Lp_000348000.1	hypothetical protein, conserved
Lp_000348700.1	60S acidic ribosomal protein, putative
Lp_000349200.1	amino acid permease 24, putative
Lp_000350100.1	eukaryotic initiation factor 2a, putative
Lp_000353400.1	aspartyl aminopeptidase, putative
Lp_000353600.1	Nucleosome assembly protein (NAP), putative
Lp_000358700.1	hypothetical protein, conserved
Lp_000367100.1	hypothetical protein, conserved
Lp_000371700.1	pteridine transporter (truncated), putative
Lp_000375100.1	RNA re-capping enzyme, cytoplasmic, putative
Lp_000377300.1	succinyl-coa:3-ketoacid-coenzyme a transferase- like protein
Lp_000381400.1	hypothetical protein, conserved
Lp_000381900.1	hypothetical protein, conserved
Lp_000392300.1	cytochrome c oxidase subunit 10, putative
Lp_000400200.1	MatE, putative
Lp_000400400.1	Noc2p family, putative
Lp_000401200.1	amino acid permease, putative
Lp_000401800.1	Lsm12 protein, putative
Lp_000403000.1	pteridine transporter (truncated), putative
Lp_000403500.1	hypothetical protein, conserved
Lp_000406200.1	glutamamyl carboxypeptidase, putative
Lp_000408900.1	hypothetical protein, conserved
Lp_000411900.1	hypothetical protein, conserved
Lp_000427600.1	XPC-binding domain/UBA/TS-N domain containing protein, putative
Lp_000433500.1	3-hydroxyacyl-CoA dehydrogenase, C-terminal domain containing protein, putative
Lp_000436300.1	thymine-7-hydroxylase, putative
Lp_000438200.1	hypothetical protein
Lp_000442100.1	vacuolar ATP synthase subunit, putative
Lp_000449200.1	hypothetical protein, conserved
Lp_000451800.1	Transmembrane amino acid transporter protein, putative
Lp_000467100.1	SAC3/GANP/Nin1/mts3/eIF-3 p25 family/COP9 signalosome, subunit CSN8, putative
Lp_000470100.1	surface antigen protein, putative
Lp_000473700.1	pteridine transporter (truncated), putative
Lp_000475800.1	hypothetical protein, conserved
Lp_000479300.1	hypothetical protein, conserved
Lp_000485600.1	hypothetical protein, conserved
Lp_000487900.1	surface antigen protein, putative
Lp_000488300.1	sre-2/carboxylate carrier-like protein
Lp_000490700.1	hypothetical protein, conserved
Lp_000494300.1	Eukaryotic protein of unknown function (DUF914)/Triose-phosphate Transporter family, putative
Lp_000499800.1	AMP-binding enzyme, putative
Lp_000500600.1	Qc-SNARE protein, putative
Lp_030005200.1	acetyltransferase, putative
Lp_030007800.1	kynureninase, putative
Lp_040007300.1	serine peptidase, Clan S-, family S54, putative
Lp_050005300.1	ras-like small GTPases, putative
Lp_050006100.1	hypothetical protein, conserved
Lp_050009500.1	GTPase, putative
Lp_050018600.1	fatty acid elongase, putative
Lp_060005200.1	membrane-associated protein, putative
Lp_070008300.1	ATP-dependent DEAD/H RNA helicase, putative
Lp_070009100.1	3-hydroxyacyl-ACP dehydratase, putative
Lp_070009300.1	hypothetical protein, conserved
Lp_070012800.1	Sel1 repeat, putative
Lp_090011000.1	hypothetical protein, conserved
Lp_090011200.1	mitochondrial RNA binding protein 2
Lp_090012700.1	Bromodomain, putative
Lp_100008000.1	PSP1 C-terminal conserved region containing protein, putative
Lp_100008100.1	WD-repeat containing protein
Lp_110006400.1	Myotubularin-associated protein, putative
Lp_130013400.1	hypothetical protein, conserved
Lp_140015600.1	hypothetical protein, conserved
Lp_150006000.1	hypothetical protein, conserved
Lp_150012800.1	hypothetical protein, conserved
Lp_150013300.1	proliferative cell nuclear antigen (PCNA), putative
Lp_160006100.1	MORN repeat, putative
Lp_170010900.1	hypothetical protein, conserved
Lp_170014000.1	myo-inositol-1(or 4)-monophosphatase 1, putative
Lp_180006800.1	glycogen synthase kinase 3, putative
Lp_180009000.1	hypothetical protein, conserved
Lp_180011100.1	hypothetical protein, conserved
Lp_180012100.1	Acetyltransferase (GNAT) family, putative
Lp_190006000.1	ADP,ATP carrier protein 1, mitochondrial precursor, putative
Lp_190010400.1	ATG8/AUT7/APG8/PAZ2, putative
Lp_200011500.1	hypothetical protein, conserved
Lp_210013200.1	pumillio protein 3, putative
Lp_210014300.1	GPI transamidase component GAA1, putative
Lp_230008600.1	hypothetical protein, conserved
Lp_240006800.1	Mitochondrial small ribosomal subunit Rsm22, putative
Lp_240011800.1	hypothetical protein, conserved
Lp_250005100.1	Got1/Sft2-like family, putative
Lp_250005300.1	hypothetical protein, conserved
Lp_250009600.1	dehydrogenase-like protein
Lp_250013300.1	hypothetical protein, conserved
Lp_250015400.1	hypothetical protein, conserved
Lp_250018200.1	pumillio protein 8, putative
Lp_250018400.1	hypothetical protein
Lp_260006900.1	hypothetical protein, conserved
Lp_260009700.1	hypothetical protein
Lp_260010400.1	Leucine Rich Repeat, putative
Lp_260010700.1	hypothetical protein, conserved
Lp_270011600.1	mitochondrial RNA binding protein 1
Lp_270013400.1	hypothetical protein, conserved
Lp_270015200.1	hypothetical protein, conserved
Lp_270018100.1	TPR-repeat protein, putative
Lp_270022700.1	aspartyl-tRNA synthetase, putative
Lp_280005600.1	hypothetical protein, conserved
Lp_280005700.1	carbonic anhydrase-like protein
Lp_280007300.1	hypothetical protein, conserved
Lp_280011800.1	hypothetical protein, conserved
Lp_280012700.1	hypothetical protein, conserved
Lp_280013800.1	hypothetical protein, conserved
Lp_280013900.1	Archaic translocase outer mitochondrial membrane 46 kDa subunit, putative
Lp_280014400.1	hypothetical protein, conserved
Lp_280015600.1	nucleobase transporter
Lp_280016900.1	hypothetical protein
Lp_280020500.1	differentiation inhibitory kinase, putative
Lp_280023700.1	Dynein light chain LC6, flagellar outer arm, putative
Lp_280023800.1	A/G-specific adenine glycosylase, putative
Lp_280028500.1	hypothetical protein, conserved
Lp_290005700.1	proteasome regulatory non-ATPase subunit, putative
Lp_300005400.1	hypothetical protein
Lp_300006500.1	alkyldihydroxyacetonephosphate synthase
Lp_300007100.1	2-hydroxy-3-oxopropionate reductase, putative
Lp_300012100.1	Spc97 / Spc98 family, putative
Lp_300013400.1	Nitroreductase family, putative
Lp_300013600.1	Adaptin N terminal region/HEAT-like repeat, putative
Lp_300023500.1	hypothetical protein, conserved
Lp_310006000.1	Cupin superfamily protein/Cupin-like domain containing protein, putative
Lp_310007100.1	amino acid transporter aATP11, putative
Lp_310007200.1	amino acid transporter aATP11, putative
Lp_310007800.1	calpain-like cysteine peptidase, putative
Lp_310009400.1	Cytochrome b5-like Heme/Steroid binding domain containing protein, putative
Lp_310009800.1	Pyrophosphate-energized vacuolar membrane proton pump 1, putative
Lp_320005600.1	U2 small nuclear ribonucleoprotein 40K, putative
Lp_320006400.1	hypothetical protein, conserved
Lp_320010700.1	hypothetical protein, conserved
Lp_320013500.1	Calpain family cysteine protease, putative
Lp_320017000.1	hypothetical protein, conserved
Lp_320017100.1	ABC transporter transmembrane region containing protein, putative
Lp_320018800.1	kinteoplast poly(A) polymerase complex 1 subunit, putative
Lp_320019700.1	hypothetical protein, conserved
Lp_320019800.1	phosphatidate cytidylyltransferase-like protein
Lp_320024200.1	Endoplasmic Reticulum-Golgi Intermediate Compartment (ERGIC)/Endoplasmic reticulum vesicle transporter, putative
Lp_330005300.1	hypothetical protein, conserved
Lp_330005900.1	hypothetical protein, conserved
Lp_330006000.1	hypothetical protein, conserved
Lp_330007500.1	sterol C-24 reductase, putative
Lp_330010400.1	hypothetical protein, conserved
Lp_330013900.1	RNA recognition motif (a.k.a. RRM, RBD, or RNP domain)/RNA recognition motif. (a.k.a. RRM, RBD, or RNP domain), putative
Lp_340005500.1	hypothetical protein, conserved
Lp_340005700.1	glucose-6-phosphate 1-dehydrogenase, putative
Lp_340007800.1	hypothetical protein, conserved
Lp_340009400.1	hypothetical protein, conserved
Lp_340012200.1	tuzin, putative
Lp_340015400.1	hypothetical protein, conserved
Lp_340016300.1	hypothetical protein, conserved
Lp_340019900.1	GPI transamidase subunit 16, putative
Lp_340025800.1	vacuolar ATP synthase catalytic subunit A, putative
Lp_350005500.1	hypothetical protein, conserved
Lp_350008100.1	Ankyrin repeats (3 copies)/Ankyrin repeat/Ankyrin repeats (many copies), putative
Lp_350009900.1	Reverse transcriptase (RNA-dependent DNA polymerase)/RNase H, putative
Lp_350010000.1	C2H2-type zinc finger containing protein, putative
Lp_350012100.1	cell cycle sequence binding phosphoprotein (RBP33), putative
Lp_350023600.1	Importin 1
Lp_350030200.1	ribulose-phosphate 3-epimerase, putative
Lp_350034300.1	Tetratricopeptide repeat, putative
Lp_350034500.1	Splicing factor 3B subunit 10 (SF3b10), putative
Lp_350039900.1	hypothetical protein, conserved
Lp_350040200.1	hypothetical protein, conserved
Lp_360005400.1	leucine carboxyl methyltransferase, putative
Lp_360012200.1	poly-zinc finger protein 2, putative
Lp_360015700.1	phosphomannomutase, putative
Lp_360019400.1	tyrosine aminotransferase
Lp_360019900.1	sterol 24-c-methyltransferase, putative
Lp_360024900.1	hypothetical protein
Lp_360037700.1	exosome-associated protein 4, putative
Lp_360044000.1	emp24/gp25L/p24 family/GOLD, putative
Lp_360048700.1	Sucrase/ferredoxin-like, putative

### Sheet: PI 7 Down Only 214 GOs
GO terms enriched with L. passim genes down-regulated at day 7 PI
GO ID	GO Name	GO Category	P-Value	FDR
GO:0003735	structural constituent of ribosome	MOLECULAR_FUNCTION	3.24045e-23	8.21615e-20
GO:0022625	cytosolic large ribosomal subunit	CELLULAR_COMPONENT	8.50937e-12	1.72604e-09
GO:0002181	cytoplasmic translation	BIOLOGICAL_PROCESS	7.57518e-09	1.03821e-06
GO:0022627	cytosolic small ribosomal subunit	CELLULAR_COMPONENT	7.96519e-08	9.61701e-06
GO:0000786	nucleosome	CELLULAR_COMPONENT	3.05018e-06	0.000303284
GO:0003723	RNA binding	MOLECULAR_FUNCTION	5.74813e-05	0.00494047
GO:0006334	nucleosome assembly	BIOLOGICAL_PROCESS	0.000162732	0.0133099
GO:0004096	catalase activity	MOLECULAR_FUNCTION	0.000522348	0.0373074
L. passim down-regulated genes at only day 7 PI
gene	Annotation
Lp_000016300.1	ribosomal protein S20, putative
Lp_000016700.1	ribosomal protein L1a, putative
Lp_000019100.1	2,4-dihydroxyhept-2-ene-1,7-dioic acid aldolase, putative
Lp_000019500.1	iron superoxide dismutase, putative
Lp_000019700.1	protein kinase, putative
Lp_000030600.1	glycosomal phosphoenolpyruvate carboxykinase, putative
Lp_000031400.1	hypothetical protein, conserved
Lp_000033400.1	hypothetical protein, conserved
Lp_000039000.1	hypothetical protein
Lp_000042400.1	Ribosomal protein L4/L1 family/60S ribosomal protein L4 C-terminal domain containing protein, putative
Lp_000042800.1	60S ribosomal protein L11 (L5, L16)
Lp_000044600.1	hypothetical protein
Lp_000045300.1	phosphatidic acid phosphatase, putative
Lp_000047700.1	FYVE zinc finger containing protein, putative
Lp_000052200.1	hypothetical protein, conserved
Lp_000055400.1	hypothetical protein, conserved
Lp_000061200.1	surface antigen-like protein
Lp_000066500.1	Catalase/Catalase-related immune-responsive, putative
Lp_000070000.1	hypothetical protein, conserved
Lp_000071100.1	60S ribosomal protein L18, putative
Lp_000074000.1	tyrosine phosphatase, putative
Lp_000074100.1	DENN (AEX-3) domain containing protein, putative
Lp_000075400.1	60S ribosomal protein L13, putative
Lp_000075600.1	RNA recognition motif. (a.k.a. RRM, RBD, or RNP domain), putative
Lp_000075800.1	hypothetical protein, conserved
Lp_000077700.1	hypothetical protein, conserved
Lp_000079200.1	Glycosyl hydrolase family 3 N terminal domain/Glycosyl hydrolase family 3 C-terminal domain/Fibronectin type III-like domain containing protein, putative
Lp_000079300.1	Glycosyl hydrolase family 3 C-terminal domain/Fibronectin type III-like domain containing protein, putative
Lp_000082300.1	Holliday junction DNA helicase ruvB N-terminus/AAA domain (dynein-related subfamily)/ATPase family associated with various cellular activities (AAA), putative
Lp_000091400.1	histone H4
Lp_000092700.1	nucleosome assembly protein-like protein
Lp_000100600.1	60S ribosomal protein L23a, putative
Lp_000111200.1	60S ribosomal protein L11 (L5, L16)
Lp_000111500.1	nucleotide binding protein-like protein
Lp_000118000.1	60S acidic ribosomal protein P0, putative
Lp_000118200.1	hypothetical protein, conserved
Lp_000134500.1	60S ribosomal subunit protein L31, putative
Lp_000135200.1	FYVE zinc finger containing protein, putative
Lp_000146100.1	Acyl CoA binding protein, putative
Lp_000147800.1	histone H3, putative
Lp_000151700.1	Major Facilitator Superfamily, putative
Lp_000159700.1	60S ribosomal protein L2, putative
Lp_000179200.1	hypothetical protein
Lp_000179800.1	Ribosomal L18 C-terminal region containing protein, putative
Lp_000182300.1	hypothetical protein, conserved
Lp_000184400.1	CRAL/TRIO domain containing protein, putative
Lp_000192300.1	hypothetical protein, conserved
Lp_000193200.1	Tetratricopeptide repeat/TPR repeat, putative
Lp_000198400.1	ribosomal protein l35a, putative
Lp_000207000.1	hypothetical protein
Lp_000212300.1	Glycosyl hydrolase family 3 C-terminal domain/Fibronectin type III-like domain containing protein, putative
Lp_000219300.1	Catalase/Catalase-related immune-responsive, putative
Lp_000227800.1	ribosomal protein L15, putative
Lp_000229300.1	60S ribosomal protein L14, putative
Lp_000231500.1	casein kinase I, putative
Lp_000231600.1	hypothetical protein, conserved
Lp_000242100.1	heat shock 70-related protein 1, mitochondrial precursor, putative
Lp_000263500.1	hypothetical protein, conserved
Lp_000264400.1	hypothetical protein, conserved
Lp_000268700.1	RNase H, putative
Lp_000269200.1	hypothetical protein, conserved
Lp_000269600.1	2,4-dihydroxyhept-2-ene-1,7-dioic acid aldolase, putative
Lp_000273000.1	Glyceraldehyde 3-phosphate dehydrogenase, C-terminal domain containing protein, putative
Lp_000285900.1	ribosomal protein S20, putative
Lp_000287300.1	hypothetical protein, conserved
Lp_000290200.1	hypothetical protein, conserved
Lp_000298000.1	hypothetical protein, conserved
Lp_000298300.1	MORN repeat/FYVE zinc finger containing protein, putative
Lp_000299300.1	hypothetical protein, conserved
Lp_000301000.1	CW-type Zinc Finger, putative
Lp_000310200.1	NPL4 family, putative
Lp_000314600.1	60S ribosomal protein L19, putative
Lp_000315500.1	Thiolase, N-terminal domain/Beta-ketoacyl synthase, N-terminal domain/Thiolase, C-terminal domain containing protein, putative
Lp_000316600.1	hypothetical protein, conserved
Lp_000317000.1	26S protease regulatory subunit, putative
Lp_000323200.1	WD domain, G-beta repeat, putative
Lp_000323500.1	hypothetical protein, conserved
Lp_000334700.1	hypothetical protein
Lp_000342700.1	Putative integral membrane protein conserved region (DUF2404), putative
Lp_000352400.1	40S ribosomal protein S33, putative
Lp_000357600.1	phosphoglycan beta 1,2 arabinosyltransferase
Lp_000358800.1	hypothetical protein, conserved
Lp_000366600.1	40S ribosomal protein S33, putative
Lp_000374400.1	Alcohol dehydrogenase GroES-like domain/Zinc-binding dehydrogenase, putative
Lp_000378100.1	N-acetyltransferase subunit ARD1, putative
Lp_000403400.1	hypothetical protein, conserved
Lp_000407000.1	ribosomal protein L27, putative
Lp_000407200.1	ribosomal protein L27, putative
Lp_000409300.1	histone H3, putative
Lp_000414500.1	hypothetical protein, conserved
Lp_000414700.1	Protein phosphatase 2C, putative
Lp_000419100.1	hypothetical protein, conserved
Lp_000425500.1	hypothetical protein
Lp_000426800.1	40S ribosomal protein S8, putative
Lp_000428300.1	hypothetical protein, conserved
Lp_000429100.1	hypothetical protein
Lp_000432000.1	Arrestin (or S-antigen), N-terminal domain containing protein, putative
Lp_000432300.1	40S ribosomal protein S3A, putative
Lp_000432900.1	hypothetical protein, conserved
Lp_000433300.1	Ankyrin repeats (3 copies)/Ankyrin repeat/Ankyrin repeats (many copies), putative
Lp_000434200.1	dihydroxyacetone kinase 1-like protein
Lp_000440300.1	Axonemal dynein light chain, putative
Lp_000441000.1	D-isomer specific 2-hydroxyacid dehydrogenase, NAD binding domain containing protein, putative
Lp_000442600.1	Fusaric acid resistance protein-like, putative
Lp_000442800.1	Polyprenyl synthetase, putative
Lp_000452200.1	40S ribosomal protein S5
Lp_000454000.1	hypothetical protein, conserved
Lp_000459800.1	hypothetical protein, conserved
Lp_000464000.1	kinesin, putative
Lp_000464100.1	Domain of unknown function (DUF4201), putative
Lp_000465800.1	hypothetical protein
Lp_000472500.1	ribosomal protein L1a, putative
Lp_000476400.1	ribosomal protein S25
Lp_000481700.1	60S ribosomal protein L7a, putative
Lp_000482900.1	Zinc finger C-x8-C-x5-C-x3-H type (and similar), putative
Lp_000484100.1	transcription elongation factor-like protein
Lp_000500300.1	40S ribosomal protein S3A, putative
Lp_040008200.1	Domain of unknown function (DUF947), putative
Lp_050015700.1	protein kinase, putative
Lp_060009000.1	Carbonic anhydrase, putative
Lp_070008000.1	Cytokine-induced anti-apoptosis inhibitor 1, Fe-S biogenesis, putative
Lp_070009900.1	60S ribosomal protein L7a, putative
Lp_080005300.1	hypothetical protein, conserved
Lp_090005900.1	hypothetical protein, conserved
Lp_090009800.1	elongation factor-1 gamma
Lp_110006900.1	hypothetical protein
Lp_110011100.1	leucine-rich repeat protein (LRRP), putative
Lp_110012600.1	predicted protein
Lp_110013300.1	ATP-binding cassette subfamily A, member 1, putative
Lp_130005900.1	SURF1 family, putative
Lp_130012500.1	Putative GTPase activating protein for Arf, putative
Lp_130013300.1	cytoplasmic tRNA 2-thiolation protein 2
Lp_130014900.1	hypothetical protein, conserved
Lp_130017100.1	hypothetical protein
Lp_140005100.1	PI3-kinase family, ras-binding domain/Phosphoinositide 3-kinase C2/Phosphoinositide 3-kinase family, accessory domain (PIK domain)/Phosphatidylinositol 3- and 4-kinase, putative
Lp_140006900.1	Domain of unknown function (DUF4201), putative
Lp_140013400.1	NLI interacting factor-like phosphatase, putative
Lp_140017100.1	pteridine transporter (truncated), putative
Lp_150006200.1	protein phosphatase 2C, putative
Lp_150008800.1	WD domain, G-beta repeat, putative
Lp_150009000.1	hypothetical protein, conserved
Lp_150009100.1	hypothetical protein, conserved
Lp_150009700.1	60S ribosomal protein L6, putative
Lp_160008400.1	carbamoyl-phosphate synthase, putative
Lp_160008900.1	histone H3, putative
Lp_160009200.1	RNA recognition motif (a.k.a. RRM, RBD, or RNP domain)/RNA recognition motif. (a.k.a. RRM, RBD, or RNP domain), putative
Lp_160015300.1	hypothetical protein, conserved
Lp_160016000.1	hypothetical protein, conserved
Lp_170009700.1	Glycosyltransferase (GlcNAc), putative
Lp_170009900.1	Amastin surface glycoprotein, putative
Lp_170010800.1	kinesin, putative
Lp_170011600.1	hypothetical protein, conserved
Lp_170014100.1	otubain cysteine peptidase, Clan CA, family C65, putative
Lp_180010500.1	AN1-like Zinc finger containing protein, putative
Lp_200011900.1	phosphatidylinositol 3-kinase, putative
Lp_210006600.1	metallo-beta-lactamase family-like protein
Lp_210011700.1	Microtubule-binding protein MIP-T3, putative
Lp_210014400.1	60S ribosomal protein L37a
Lp_210014900.1	beta tubulin
Lp_240005400.1	hypothetical protein, conserved
Lp_240010300.1	YL1 nuclear protein, putative
Lp_240013000.1	hypothetical protein, conserved
Lp_240013700.1	hypothetical protein, conserved
Lp_240018000.1	alanine racemase, putative
Lp_250005500.1	hypothetical protein
Lp_250007500.1	hypothetical protein, conserved
Lp_260011000.1	60S ribosomal protein L35, putative
Lp_260011400.1	Zn-finger in Ran binding protein and others/SPRY domain/HECT-domain (ubiquitin-transferase), putative
Lp_270008900.1	Stress responsive A/B Barrel Domain, putative
Lp_270009000.1	ras-related protein RAB1A, putative
Lp_270016300.1	Unc104-like kinesin, putative
Lp_270023600.1	WD-repeat protein
Lp_280019800.1	hypothetical protein, conserved
Lp_290011500.1	Adenylate cyclase associated (CAP) C terminal, putative
Lp_300008700.1	KU80 protein, putative
Lp_300009300.1	N-acetyltransferase B complex (NatB) non catalytic subunit, putative
Lp_300023000.1	ribosomal protein L15, putative
Lp_310010800.1	40S ribosomal protein S8, putative
Lp_320008300.1	Ribosomal protein S5, N-terminal domain/Ribosomal protein S5, C-terminal domain containing protein, putative
Lp_320008400.1	prostaglandin f synthase, putative
Lp_320013300.1	Staphylococcal nuclease homologue/Tudor domain containing protein, putative
Lp_320015100.1	mitochondrial carrier protein-like protein
Lp_320024600.1	hypothetical protein, conserved
Lp_330007900.1	60S ribosomal protein L6, putative
Lp_330014700.1	Sulfite exporter TauE/SafE, putative
Lp_330017800.1	hypothetical protein, conserved
Lp_330018600.1	60S ribosomal protein L37
Lp_330023300.1	hypothetical protein, conserved
Lp_330023800.1	metallo-peptidase, Clan ME, Family M16
Lp_330024400.1	hypothetical protein, conserved
Lp_330024800.1	Holliday-junction resolvase-like of SPT6/SH2 domain containing protein, putative
Lp_330025800.1	small nuclear ribonucleoprotein SmD2
Lp_340009700.1	enoyl-[acyl-carrier-protein] reductase, putative
Lp_340014300.1	Pirin/Pirin C-terminal cupin domain containing protein, putative
Lp_340015200.1	EAP30/Vps36 family, putative
Lp_340021400.1	Nucleoside diphosphate kinase, putative
Lp_340021500.1	hypothetical protein, conserved
Lp_340025600.1	60S ribosomal protein L21, putative
Lp_350008700.1	hypothetical protein, conserved
Lp_350013200.1	hypothetical protein, conserved
Lp_350015000.1	hypothetical protein, conserved
Lp_350016100.1	60S ribosomal protein L2, putative
Lp_350019500.1	hypothetical protein, conserved
Lp_350022600.1	kinetoplastid membrane protein-11
Lp_350023000.1	hypothetical protein, conserved
Lp_350033000.1	MAP kinase kinase-like protein
Lp_350034100.1	kinetoplastid kinetochore protein 3, putative
Lp_350041100.1	hypothetical protein, conserved
Lp_360008400.1	hypothetical protein, conserved
Lp_360008700.1	mitogen-activated protein kinase-like protein
Lp_360033200.1	60S ribosomal protein L34, putative
Lp_360048200.1	PP-loop family, putative
Lp_360053300.1	hypothetical protein, conserved
Lp_360055600.1	DNA-binding protein, putative
