## Supplementary Tables for "Honey bee trypanosomatid parasite dynamically changes the transcriptome during the infection of honey bee and modifies the host physiology": Supplementary Table 6.xlsx

### Sheet: Lp Up-126+168 12-27 and 20-27
L.passim up-regulated genes at PI 12-27 and PI 20-27
gene	Annotation
Lp_000009300.1	hypothetical protein, conserved
Lp_000011500.1	BT1 family, putative
Lp_000016300.1	ribosomal protein S20, putative
Lp_000017100.1	serine/threonine-protein kinase, putative
Lp_000020700.1	DNA polymerase alpha/epsilon subunit B, putative
Lp_000026300.1	aminopeptidase P, putative
Lp_000032500.1	hypothetical protein, conserved
Lp_000035100.1	hypothetical protein, conserved
Lp_000043000.1	hypothetical protein, conserved
Lp_000046100.1	heat shock 70-related protein 1, mitochondrial precursor, putative
Lp_000046400.1	hypothetical protein, conserved
Lp_000047300.1	pteridine transporter (truncated), putative
Lp_000053700.1	N-terminal region of Chorein, a TM vesicle-mediated sorter/Protein of unknown function (DUF1162), putative
Lp_000062900.1	heat shock 70-related protein 1, mitochondrial precursor, putative
Lp_000063700.1	Meckel syndrome type 1 protein, putative
Lp_000066500.1	Catalase/Catalase-related immune-responsive, putative
Lp_000066600.1	hypothetical protein, conserved
Lp_000069300.1	hypothetical protein, conserved
Lp_000074400.1	Ankyrin repeats (3 copies)/Ankyrin repeat, putative
Lp_000078400.1	transmembrane protein, putative
Lp_000079100.1	hypothetical protein, conserved
Lp_000079400.1	Glycosyl hydrolase family 3 N terminal domain containing protein, putative
Lp_000081300.1	ATP-binding cassette protein subfamily G, member 1, putative
Lp_000081500.1	hypothetical protein, conserved
Lp_000083600.1	hypothetical protein, conserved
Lp_000086300.1	deoxyhypusine hydroxylase, putative
Lp_000088700.1	hypothetical protein, conserved
Lp_000088800.1	ATP-binding cassette subfamily A, member 1, putative
Lp_000099700.1	ABC transporter, putative
Lp_000108800.1	hypothetical protein, conserved
Lp_000115500.1	DnaJ protein, putative
Lp_000115700.1	vacuolar sorting-associated-like protein
Lp_000119400.1	hypothetical protein, conserved
Lp_000123200.1	cytochrome p450-like protein
Lp_000123700.1	hypothetical protein, conserved
Lp_000124800.1	DNA replication licensing factor MCM3, putative
Lp_000125100.1	Cation efflux family, putative
Lp_000127900.1	hypothetical protein, conserved
Lp_000132200.1	hypothetical protein, conserved
Lp_000133000.1	ABC transporter, putative
Lp_000134600.1	60S ribosomal subunit protein L31, putative
Lp_000151400.1	hypothetical protein
Lp_000154100.1	hypothetical protein, conserved
Lp_000154200.1	spliceosome-associated protein, putative
Lp_000158100.1	hypothetical protein, conserved
Lp_000158200.1	Rab-GTPase-TBC domain containing protein, putative
Lp_000166400.1	cysteine peptidase, Clan CA, family C51, putative
Lp_000175800.1	3-hydroxyisobutyryl-coenzyme a hydrolase-like protein
Lp_000179600.1	ribosomal protein L15, putative
Lp_000180800.1	glycosomal membrane like protein
Lp_000187100.1	N-terminal region of Chorein, a TM vesicle-mediated sorter, putative
Lp_000189500.1	histone H2B
Lp_000189700.1	hypothetical protein, conserved
Lp_000197600.1	hypothetical protein, conserved
Lp_000200600.1	Maltose O-acetyltransferase
Lp_000201000.1	transmembrane protein, putative
Lp_000211400.1	peroxisomal enoyl-coa hydratase, putative
Lp_000213600.1	amidohydrolase, putative
Lp_000213900.1	hypothetical protein, conserved
Lp_000214100.1	amidohydrolase, putative
Lp_000214600.1	carnitine o-palmitoyltransferase mitochondrial
Lp_000214900.1	hypothetical protein, conserved
Lp_000219300.1	Catalase/Catalase-related immune-responsive, putative
Lp_000220200.1	ATP synthase regulation protein NCA2, putative
Lp_000221000.1	hypothetical protein, conserved
Lp_000223800.1	cytochrome p450-like protein
Lp_000229900.1	heat shock 70-related protein 1, mitochondrial precursor, putative
Lp_000231700.1	actin
Lp_000235200.1	pentamidine resistance protein 1
Lp_000236900.1	acyl-coenzyme a dehydrogenase, putative
Lp_000243900.1	hypothetical protein, conserved
Lp_000245000.1	Carboxypeptidase Taq (M32) metallopeptidase, putative
Lp_000247500.1	hypothetical protein, conserved
Lp_000247600.1	Rtr1/RPAP2 family, putative
Lp_000248400.1	MORN repeat, putative
Lp_000254800.1	intraflagellar transport protein-like protein
Lp_000254900.1	farnesyl pyrophosphate synthase
Lp_000256200.1	hypothetical protein, conserved
Lp_000256900.1	DUF962-domain-containing protein
Lp_000257200.1	transmembrane protein, putative
Lp_000258800.1	isovaleryl-coA dehydrogenase, putative
Lp_000259700.1	U5 snRNP-associated 102 kDa protein, putative
Lp_000263800.1	Haloacid dehalogenase-like hydrolase/HAD-hyrolase-like, putative
Lp_000264100.1	helicase-like protein
Lp_000266900.1	metallo-peptidase, Clan MF, Family M17
Lp_000267500.1	hypothetical protein, conserved
Lp_000281600.1	beta-galactofuranosyltransferase-like protein
Lp_000282400.1	hypothetical protein
Lp_000282900.1	deoxyribodipyrimidine photo-lyase, putative
Lp_000283500.1	putative leucine-rich repeat protein (LRRP)
Lp_000287300.1	hypothetical protein, conserved
Lp_000297200.1	hypothetical protein, conserved
Lp_000310600.1	Cullin family/Cullin protein neddylation domain containing protein, putative
Lp_000310800.1	PRP38 family, putative
Lp_000313600.1	hypothetical protein, conserved
Lp_000325400.1	hypothetical protein
Lp_000326800.1	hypothetical protein, conserved
Lp_000329000.1	hypothetical protein, conserved
Lp_000340900.1	alcohol dehydrogenase, putative
Lp_000341100.1	hypothetical protein, conserved
Lp_000341400.1	protein kinase, putative
Lp_000341500.1	WD domain, G-beta repeat, putative
Lp_000352200.1	Dihydrodipicolinate reductase, N-terminus, putative
Lp_000353300.1	60S ribosomal protein L39, putative
Lp_000358000.1	FAM91 N-terminus/FAM91 C-terminus, putative
Lp_000367600.1	mis-match repair protein, putative
Lp_000371100.1	Right handed beta helix region containing protein, putative
Lp_000372300.1	hypothetical protein, conserved
Lp_000372600.1	metallo-peptidase, Clan MA(E), Family M3
Lp_000373100.1	tb-292 membrane associated protein-like protein
Lp_000376100.1	kinesin, putative
Lp_000377500.1	Protein kinase domain containing protein, putative
Lp_000378200.1	hypothetical protein, conserved
Lp_000379100.1	WW domain containing protein, putative
Lp_000379600.1	WW domain containing protein, putative
Lp_000379900.1	hypothetical protein, conserved
Lp_000383500.1	ATP-binding cassette protein subfamily G, member 1, putative
Lp_000386200.1	hypothetical protein, conserved
Lp_000387400.1	proteasome regulatory non-ATP-ase subunit 9, putative
Lp_000390700.1	hypothetical protein, conserved
Lp_000391500.1	Cytidylyltransferase, putative
Lp_000397700.1	hypothetical protein, conserved
Lp_000407900.1	pentamidine resistance protein 1
Lp_000408400.1	Eukaryotic protein of unknown function (DUF866), putative
Lp_000412700.1	Cation efflux family, putative
Lp_000414400.1	Dihydrouridine synthase (Dus), putative
Lp_000416800.1	Nodulin-like, putative
Lp_000417500.1	Phytanoyl-CoA dioxygenase (PhyH), putative
Lp_000423600.1	vacuolar assembly protein vps41, putative
Lp_000423700.1	hypothetical protein, conserved
Lp_000424700.1	AAA domain containing protein, putative
Lp_000425300.1	hypothetical protein, conserved
Lp_000428800.1	hypothetical protein, conserved
Lp_000432800.1	enoyl-CoA hydratase/isomerase family protein, conserved
Lp_000436500.1	hypothetical protein, conserved
Lp_000436600.1	DNA ligase k alpha, putative
Lp_000437200.1	CPSF A subunit region containing protein, putative
Lp_000438600.1	hypothetical protein, conserved
Lp_000441100.1	PDZ domain/PDZ domain (Also known as DHR or GLGF), putative
Lp_000449300.1	hypothetical protein, conserved
Lp_000449600.1	kinesin, putative
Lp_000451400.1	Subtilase family/CUB domain containing protein, putative
Lp_000451900.1	DNA polymerase zeta catalytic subunit, putative
Lp_000453700.1	pteridine transporter (truncated), putative
Lp_000454800.1	glycosomal transporter (GAT1), putative
Lp_000459300.1	hypothetical protein, conserved
Lp_000467300.1	R-SNARE protein, putative
Lp_000469000.1	hypothetical protein, conserved
Lp_000477100.1	WASH complex subunit 7, N-terminal/WASH complex subunit 7/WASH complex subunit 7, C-terminal, putative
Lp_000486700.1	N-terminal region of Chorein, a TM vesicle-mediated sorter, putative
Lp_000487800.1	hypothetical protein, conserved
Lp_000488700.1	hypothetical protein
Lp_000491600.1	hypothetical protein, conserved
Lp_000492700.1	Flagellar Member 6
Lp_000500100.1	phosphoglycan beta 1,3 galactosyltransferase, putative
Lp_020007100.1	hypothetical protein, conserved
Lp_030007300.1	hypothetical protein, conserved
Lp_030008900.1	hypothetical protein, conserved
Lp_030012700.1	Multicopper oxidase, putative
Lp_040005000.1	GRAM domain containing protein, putative
Lp_050009700.1	hypothetical protein
Lp_050009800.1	kinetoplast-associated protein-like protein
Lp_050013400.1	3-ketoacyl-CoA thiolase-like protein, putative
Lp_050016800.1	NADH-ubiquinone oxidoreductase, mitochondrial, putative
Lp_050017000.1	methyltransferase-like protein
Lp_050017500.1	ATPase, putative
Lp_060006800.1	hypothetical protein, conserved
Lp_060010800.1	dihydrofolate reductase-thymidylate synthase
Lp_060010900.1	arginine N-methyltransferase, type III, putative
Lp_070011800.1	hypothetical protein, conserved
Lp_070011900.1	hypothetical protein, conserved
Lp_080009400.1	dynein-associated protein, putative
Lp_090008300.1	Nitronate monooxygenase, putative
Lp_090013400.1	hypothetical protein, conserved
Lp_100005800.1	isocitrate dehydrogenase [NADP], mitochondrial precursor, putative
Lp_100007500.1	WD domain, G-beta repeat, putative
Lp_110007300.1	proteasome alpha 7 subunit, putative
Lp_110010300.1	PAZ domain/Piwi domain containing protein, putative
Lp_130018000.1	hypothetical protein, conserved
Lp_140005100.1	PI3-kinase family, ras-binding domain/Phosphoinositide 3-kinase C2/Phosphoinositide 3-kinase family, accessory domain (PIK domain)/Phosphatidylinositol 3- and 4-kinase, putative
Lp_140007500.1	hypothetical protein, conserved
Lp_150007800.1	hypothetical protein, conserved
Lp_150008600.1	hypothetical protein, conserved
Lp_150011400.1	mitochondrial DNA topoisomerase II
Lp_160006400.1	eukaryotic translation initiation factor 1A, putative
Lp_160006500.1	hypothetical protein, conserved
Lp_160006600.1	50S ribosomal protein L17, putative
Lp_160008900.1	histone H3, putative
Lp_160009000.1	hypothetical protein, conserved
Lp_160014900.1	aspartate aminotransferase
Lp_160015000.1	hypothetical protein, conserved
Lp_170008600.1	Lariat debranching enzyme, C-terminal domain containing protein, putative
Lp_170010500.1	hypothetical protein, conserved
Lp_170011700.1	hypothetical protein, conserved
Lp_170011900.1	hypothetical protein
Lp_180007800.1	Dynein light chain Tctex-type, putative
Lp_180007900.1	hypothetical protein, conserved
Lp_210012400.1	Ubiquitin-2 like Rad60 SUMO-like, putative
Lp_210012500.1	mitochondrial RNA binding complex 1 subunit, putative
Lp_210012900.1	protein kinase, putative
Lp_210013100.1	hypothetical protein, conserved
Lp_220005000.1	hypothetical protein, conserved
Lp_220008100.1	intraflagellar transport protein-like protein
Lp_230005600.1	Lyase/Argininosuccinate lyase C-terminal, putative
Lp_230006200.1	pentamidine resistance protein 1
Lp_230008200.1	ubiquitin-activating enzyme E1, putative
Lp_240008800.1	dynein arm light chain, putative
Lp_240008900.1	triosephosphate isomerase
Lp_240013800.1	hypothetical protein, conserved
Lp_240014500.1	hypothetical protein, conserved
Lp_240014900.1	hypothetical protein, conserved
Lp_240015200.1	hypothetical protein, conserved
Lp_240015300.1	hypothetical protein, conserved
Lp_240015600.1	Phosphorylated CTD interacting factor 1 WW domain containing protein, putative
Lp_250009700.1	hypothetical protein, conserved
Lp_250009800.1	RNA recognition motif. (a.k.a. RRM, RBD, or RNP domain), putative
Lp_250010500.1	aldehyde dehydrogenase, mitochondrial precursor
Lp_250013000.1	enoyl-CoA reductase, putative
Lp_250017000.1	hypothetical protein, conserved
Lp_260007000.1	heat shock 70-related protein 1, mitochondrial precursor, putative
Lp_260008600.1	cytochrome c oxidase subunit V, putative
Lp_260008800.1	protein kinase, putative
Lp_260010900.1	putative mitotubule-associated protein Gb4
Lp_270005200.1	hypothetical protein
Lp_270005600.1	hypothetical protein, conserved
Lp_270006800.1	hypothetical protein, conserved
Lp_270008500.1	ATPase family associated with various cellular activities (AAA), putative
Lp_270010000.1	WD domain, G-beta repeat, putative
Lp_270016400.1	carboxypeptidase, putative
Lp_270016600.1	carboxypeptidase, putative
Lp_270019300.1	ribonucleoside-diphosphate reductase small chain, putative
Lp_280021500.1	DNA topoisomerase III, putative
Lp_280025100.1	histone acetyltransferase, putative
Lp_280026100.1	WW domain containing protein, putative
Lp_290013700.1	NOL1/NOP2/sun family, putative
Lp_290017800.1	rab-GDP dissociation inhibitor, putative
Lp_300008600.1	Rab-GTPase-TBC domain containing protein, putative
Lp_300012400.1	p22 protein precursor, putative
Lp_300013200.1	SNF2 family N-terminal domain/Helicase conserved C-terminal domain containing protein, putative
Lp_300013500.1	phosphopantothenoylcysteine decarboxylase, putative
Lp_310013000.1	kinetoplast-associated protein-like protein
Lp_310013700.1	aldehyde reductase, putative
Lp_320016200.1	Microtubule-binding protein MIP-T3, putative
Lp_320016300.1	hypothetical protein, conserved
Lp_320016400.1	rRNA processing, putative
Lp_320016500.1	hypothetical protein, conserved
Lp_330009400.1	hypothetical protein, conserved
Lp_330011200.1	hypothetical protein, conserved
Lp_340008800.1	hypothetical protein, conserved
Lp_340008900.1	Protein of unknown function (DUF952), putative
Lp_340009800.1	hypothetical protein, conserved
Lp_340009900.1	hypothetical protein, conserved
Lp_340014400.1	D-isomer specific 2-hydroxyacid dehydrogenase, NAD binding domain containing protein, putative
Lp_340015300.1	hypothetical protein, conserved
Lp_340017600.1	Histone-like transcription factor (CBF/NF-Y) and archaeal histone, putative
Lp_340021900.1	HECT-domain (ubiquitin-transferase), putative
Lp_340023200.1	ZFP family member, putative
Lp_340026000.1	hypothetical protein, conserved
Lp_340027600.1	hypothetical protein
Lp_340030300.1	coatomer alpha subunit, putative
Lp_340030600.1	20s proteasome beta 7 subunit, (putative)
Lp_350008600.1	Thioredoxin, putative
Lp_350009000.1	Leucine Rich Repeat, putative
Lp_350011200.1	NADH-dependent fumarate reductase, putative
Lp_350011800.1	aldose 1-epimerase, putative
Lp_350012000.1	hypothetical protein, conserved
Lp_350012600.1	aldose 1-epimerase, putative
Lp_350013400.1	NADH-dependent fumarate reductase, putative
Lp_350019800.1	hypothetical protein, conserved
Lp_350019900.1	60S ribosomal protein L5, putative
Lp_350020000.1	ribosomal protein L15, putative
Lp_350020200.1	hypothetical protein, conserved
Lp_350020300.1	hypothetical protein, conserved
Lp_350020400.1	hypothetical protein, conserved
Lp_350024600.1	Leishmanolysin, putative
Lp_350032200.1	PFPI/DJ-1-like protein, putative
Lp_350032600.1	Chromosome passenger complex (CPC) protein INCENP N terminal, putative
Lp_350035400.1	RNA polymerase III RPC4, putative
Lp_360017800.1	hypothetical protein, conserved
Lp_360020700.1	hypothetical protein, conserved
Lp_360022500.1	related to multifunctional cyclin-dependent kinase pho85-like protein
Lp_360030400.1	Protein of unknown function (DUF2870), putative
Lp_360031100.1	hypothetical protein, conserved
Lp_360040000.1	hypothetical protein, conserved
Lp_360040100.1	Domain of unknown function (DUF4496), putative
Lp_360041500.1	hypothetical protein
Lp_360041600.1	hypothetical protein, conserved
Lp_360042900.1	tyrosine specific protein phosphatase, putative
Lp_360044300.1	Adaptin N terminal region/non-SMC mitotic condensation complex subunit 1/Beta2-adaptin appendage, C-terminal sub-domain, putative
Lp_360045000.1	Thi4 family/Pyridine nucleotide-disulphide oxidoreductase/FAD dependent oxidoreductase/NAD(P)-binding Rossmann-like domain containing protein, putative
Lp_360045100.1	RNA helicase, putative
Lp_360051500.1	Domain of unknown function (DUF4496), putative
Lp_360052200.1	hypothetical protein, conserved
Lp_360054800.1	Thioesterase superfamily, putative
