## Supplementary Tables for "Honey bee trypanosomatid parasite dynamically changes the transcriptome during the infection of honey bee and modifies the host physiology": Supplementary Table 7.xlsx

### Sheet: Lp Down-234+229 12-27 and 20-27
L.passim down-regulated genes at PI 12-27 and PI 20-27
gene	Annotation
Lp_000005800.1	hypothetical protein
Lp_000009000.1	surface protein amastin, putative
Lp_000009200.1	Protein Associated with Differentiation, putative
Lp_000017000.1	RNA-binding protein, putative
Lp_000017400.1	hypothetical protein, conserved
Lp_000020900.1	SET domain containing protein, putative
Lp_000021900.1	Domain of unknown function (DUF1935), putative
Lp_000023800.1	prostaglandin f2-alpha synthase/D-arabinose dehydrogenase
Lp_000025600.1	Domain of unknown function (DUF4379), putative
Lp_000026400.1	Cytochrome b5-like Heme/Steroid binding domain containing protein, putative
Lp_000026500.1	Cytochrome b5-like Heme/Steroid binding domain containing protein, putative
Lp_000026800.1	metallo-peptidase, Clan MA(E) Family M41
Lp_000026900.1	hypothetical protein, conserved
Lp_000027400.1	hypothetical protein, conserved
Lp_000029900.1	phospholipase A1, putative
Lp_000038900.1	Tyrosine phosphatase family/Tyrosine phosphatase family C-terminal region containing protein, putative
Lp_000044000.1	hypothetical protein, conserved
Lp_000047900.1	adiponectin receptor protein 1, putative
Lp_000049900.1	hypothetical protein, conserved
Lp_000050000.1	mitochondrial processing peptidase alpha subunit, putative
Lp_000053900.1	hypothetical protein, conserved
Lp_000055900.1	Domain of unknown function (DUF1935), putative
Lp_000058500.1	D-3-phosphoglycerate dehydrogenase-like protein
Lp_000059200.1	cytochrome c oxidase assembly protein, putative
Lp_000061500.1	hypothetical protein, conserved
Lp_000063100.1	2Fe-2S iron-sulfur cluster binding domain containing protein, putative
Lp_000063900.1	hypothetical protein, conserved
Lp_000067900.1	hypothetical protein, conserved
Lp_000069900.1	Mak10 subunit, NatC N(alpha)-terminal acetyltransferase, putative
Lp_000077000.1	hypothetical protein
Lp_000077500.1	hypothetical protein, conserved
Lp_000078000.1	hypothetical protein, conserved
Lp_000078100.1	hypothetical protein, conserved
Lp_000079600.1	Amastin surface glycoprotein, putative
Lp_000080600.1	Tubulin binding cofactor C, putative
Lp_000081000.1	hypothetical protein, conserved
Lp_000082700.1	dynein light chain, putative
Lp_000084700.1	protein kinase, putative
Lp_000094700.1	hypothetical protein, conserved
Lp_000097600.1	hypothetical protein, conserved
Lp_000099100.1	hypothetical protein
Lp_000099900.1	hypothetical protein, conserved
Lp_000101600.1	hypothetical protein, conserved
Lp_000102700.1	hypothetical protein, conserved
Lp_000106800.1	glutathione-S-transferase/glutaredoxin, putative
Lp_000110000.1	metallo-peptidase, Clan ME, Family M16
Lp_000113000.1	hypothetical protein
Lp_000115300.1	hypothetical protein, conserved
Lp_000118500.1	hypothetical protein, conserved
Lp_000122700.1	ZFP family member, putative
Lp_000122800.1	WW domain/Zinc finger C-x8-C-x5-C-x3-H type (and similar), putative
Lp_000123000.1	hypothetical protein, conserved
Lp_000123500.1	sucrose hydrolase-like protein
Lp_000126200.1	hypothetical protein
Lp_000126900.1	2-oxoisovalerate dehydrogenase alpha subunit, putative
Lp_000131000.1	choline dehydrogenase, like protein
Lp_000131200.1	hypothetical protein
Lp_000138000.1	hypothetical protein, conserved
Lp_000140200.1	hypothetical protein, conserved
Lp_000140300.1	hypothetical protein, conserved
Lp_000141300.1	hypothetical protein, conserved
Lp_000145000.1	hypothetical protein, conserved
Lp_000145200.1	ring-box protein 1, putative
Lp_000145600.1	hypothetical protein, conserved
Lp_000145900.1	Alpha/beta hydrolase family, putative
Lp_000147400.1	hypothetical protein, conserved
Lp_000147500.1	RNA binding protein, putative
Lp_000147900.1	glucosamine 6-phosphate n-acetyltransferase, putative
Lp_000152300.1	ATP synthase subunit beta, mitochondrial, putative
Lp_000155000.1	hypothetical protein, conserved
Lp_000155500.1	Metallo-beta-lactamase superfamily/Beta-lactamase superfamily domain containing protein, putative
Lp_000158500.1	rRNA dimethyltransferase, putative
Lp_000159800.1	AUT2/APG4/ATG4 cysteine peptidase, putative
Lp_000165600.1	hypothetical protein
Lp_000167900.1	NADH-ubiquinone oxidoreductase complex I, 21 kDa subunit, putative
Lp_000170200.1	PPR repeat, putative
Lp_000172400.1	glycerophosphoryl diester phosphodiesterase, putative
Lp_000174600.1	Clathrin adaptor complex small chain, putative
Lp_000174700.1	hypothetical protein, conserved
Lp_000175200.1	hypothetical protein, conserved
Lp_000175500.1	hypothetical protein, conserved
Lp_000176200.1	transmembrane protein, putative
Lp_000177800.1	pfkB family carbohydrate kinase, putative
Lp_000178200.1	Radical SAM superfamily/Wyosine base formation, putative
Lp_000178800.1	hypothetical protein
Lp_000179000.1	hypothetical protein, conserved
Lp_000186700.1	hypothetical protein, conserved
Lp_000191800.1	hypothetical protein, conserved
Lp_000192000.1	NADH-cytochrome b5 reductase, putative
Lp_000192500.1	10 kDa heat shock protein, putative
Lp_000192800.1	ubiquitin-conjugating enzyme E2, putative
Lp_000194900.1	hypothetical protein, conserved
Lp_000195500.1	Scaffold protein Nfu/NifU N terminal/NifU-like domain containing protein, putative
Lp_000196900.1	paraflagellar rod protein 1D, putative
Lp_000197000.1	diphthamide synthesis protein, putative
Lp_000200800.1	ecotin, putative
Lp_000202500.1	Paraflagellar Rod Proteome Component 9, putative
Lp_000205000.1	HIT zinc finger containing protein, putative
Lp_000207900.1	hypothetical protein, conserved
Lp_000208500.1	Aquaglyceroporin 1
Lp_000208700.1	cyclophilin 5, putative
Lp_000209900.1	Complex 1 protein (LYR family)/Complex1_LYR-like, putative
Lp_000211200.1	surface protein amastin, putative
Lp_000212600.1	hypothetical protein, conserved
Lp_000218700.1	DnaJ domain containing protein, putative
Lp_000224300.1	hypothetical protein
Lp_000226300.1	cytochrome oxidase subunit IX, putative
Lp_000228000.1	CYC2-like protein, putative
Lp_000232200.1	amastin-like protein
Lp_000232300.1	amastin-like protein
Lp_000241400.1	Putative serine esterase (DUF676), putative
Lp_000242300.1	Protein of unknown function (DUF2946)/Wnt and FGF inhibitory regulator/Alphaherpesvirus glycoprotein E, putative
Lp_000246900.1	ras-like small GTPases, putative
Lp_000247100.1	a44l protein-like protein
Lp_000248500.1	SSU ribosomal protein, mitochondrial, putative
Lp_000249900.1	Globin/Adenylate and Guanylate cyclase catalytic domain containing protein, putative
Lp_000250800.1	hypothetical protein, conserved
Lp_000261100.1	cytochrome-b5 reductase, putative
Lp_000262000.1	hypothetical protein, conserved
Lp_000265500.1	Globin/Oxidoreductase FAD-binding domain/Oxidoreductase NAD-binding domain containing protein, putative
Lp_000265900.1	hypothetical protein
Lp_000270300.1	cytochrome c oxidase assembly factor, putative
Lp_000273100.1	Elongation factor Ts, mitochondrial, putative
Lp_000274100.1	Hsp33 protein, putative
Lp_000274300.1	hypothetical protein, conserved
Lp_000276700.1	CRAL/TRIO domain containing protein, putative
Lp_000279600.1	paraflagellar rod component, putative
Lp_000284400.1	hypothetical protein, conserved
Lp_000284600.1	hypothetical protein, conserved
Lp_000285300.1	P27 protein, putative
Lp_000285700.1	hypothetical protein
Lp_000286500.1	hypothetical protein, conserved
Lp_000287800.1	kinetoplast ribosomal PPR-repeat containing protein 3, putative
Lp_000291000.1	hypothetical protein, conserved
Lp_000291500.1	hypothetical protein, conserved
Lp_000291800.1	DnaJ domain containing protein, putative
Lp_000296600.1	mitochondrial intermediate peptidase, putative
Lp_000296700.1	hypothetical protein, conserved
Lp_000297500.1	chaperonin HSP60, mitochondrial precursor
Lp_000304900.1	hypothetical protein, conserved
Lp_000305600.1	voltage-dependent anion-selective channel, putative
Lp_000306700.1	hypothetical protein, conserved
Lp_000307500.1	serine/threonine protein phosphatase, putative
Lp_000309200.1	Tob55, putative
Lp_000312100.1	nuclear protein localization protein 4
Lp_000312400.1	hypothetical protein, conserved
Lp_000312500.1	hypothetical protein, conserved
Lp_000320200.1	hypothetical protein, conserved
Lp_000320800.1	Protein kinase domain/Protein tyrosine kinase, putative
Lp_000321100.1	hypothetical protein, conserved
Lp_000324400.1	hypothetical protein
Lp_000324800.1	hypothetical protein
Lp_000324900.1	hypothetical protein
Lp_000326700.1	sphingosine kinase A, B, putative
Lp_000327700.1	hypothetical protein, conserved
Lp_000331500.1	hypothetical protein, conserved
Lp_000333600.1	DnaJ domain containing protein, putative
Lp_000337200.1	DnaJ domain containing protein, putative
Lp_000343100.1	40S ribosomal protein S27-1, putative
Lp_000344600.1	hypothetical protein, conserved
Lp_000345000.1	hypothetical protein, conserved
Lp_000346100.1	hypothetical protein
Lp_000346400.1	Zinc-finger of C2H2 type, putative
Lp_000347500.1	Acyl carrier protein, mitochondrial, putative
Lp_000351500.1	Protein kinase domain/Protein tyrosine kinase/Kinase-like, putative
Lp_000353700.1	hypothetical protein, conserved
Lp_000353800.1	mitogen-activated protein kinase kinase, putative
Lp_000355400.1	hypothetical protein, conserved
Lp_000356600.1	CHORD, putative
Lp_000363700.1	hypothetical protein, conserved
Lp_000368300.1	hypothetical protein, conserved
Lp_000370700.1	Cytochrome c oxidase biogenesis protein Cmc1 like, putative
Lp_000370900.1	thioredoxin, putative
Lp_000371900.1	hypothetical protein, conserved
Lp_000374700.1	dynein-associated roadblock protein-like protein
Lp_000377700.1	lysosomal protein NCU-G1
Lp_000381500.1	hypothetical protein, conserved
Lp_000381700.1	hypothetical protein, conserved
Lp_000385700.1	hypothetical protein, conserved
Lp_000387000.1	hypothetical protein, conserved
Lp_000389700.1	hypothetical protein, conserved
Lp_000391300.1	hypothetical protein, conserved
Lp_000392300.1	cytochrome c oxidase subunit 10, putative
Lp_000393300.1	hypothetical protein, conserved
Lp_000393700.1	hypothetical protein, conserved
Lp_000397000.1	10 kDa heat shock protein, putative
Lp_000397100.1	Pentatricopeptide repeat domain containing protein, putative
Lp_000398000.1	mitogen-activated protein kinase
Lp_000400000.1	hypothetical protein, conserved
Lp_000401900.1	hypothetical protein, conserved
Lp_000403300.1	poly(A) polymerase, putative
Lp_000412500.1	hypothetical protein, conserved
Lp_000412900.1	conserved hypothetical protein
Lp_000415500.1	hypothetical protein
Lp_000415800.1	hypothetical protein
Lp_000416400.1	Ribosomal protein L4/L1 family, putative
Lp_000417200.1	protein kinase, putative
Lp_000419600.1	hypothetical protein
Lp_000420100.1	Alpha/beta hydrolase family, putative
Lp_000420800.1	aspartate--ammonia ligase, putative
Lp_000421900.1	hypothetical protein, conserved
Lp_000428600.1	CDP-alcohol phosphatidyltransferase, putative
Lp_000431700.1	mitochondrial carrier protein-like protein
Lp_000435100.1	Elongation factor P (EF-P) KOW-like domain containing protein, putative
Lp_000435200.1	hypothetical protein, conserved
Lp_000435300.1	hypothetical protein, conserved
Lp_000436000.1	NUDIX domain containing protein, putative
Lp_000437700.1	hypothetical protein
Lp_000442900.1	hypothetical protein, conserved
Lp_000443200.1	protein phosphatase, putative
Lp_000447800.1	ribosomal protein L38, putative
Lp_000453100.1	hypothetical protein
Lp_000453200.1	hypothetical protein
Lp_000453600.1	BT1 family, putative
Lp_000454200.1	Methyltransferase TRM13, putative
Lp_000456500.1	hypothetical protein, conserved
Lp_000458600.1	hypothetical protein, conserved
Lp_000459100.1	hypothetical protein, conserved
Lp_000463700.1	hypothetical protein, conserved
Lp_000464300.1	Peptidase family M20/M25/M40, putative
Lp_000465900.1	hypothetical protein, conserved
Lp_000466400.1	hypothetical protein, conserved
Lp_000466800.1	NADH-ubiquinone oxidoreductase complex I subunit, putative
Lp_000471400.1	potassium voltage-gated channel, putative
Lp_000474200.1	Protein of unknown function (DUF1861), putative
Lp_000474300.1	Protein of unknown function (DUF1861), putative
Lp_000474800.1	hypothetical protein, conserved
Lp_000474900.1	Spinocerebellar ataxia type 10 protein domain containing protein, putative
Lp_000475600.1	hypothetical protein, conserved
Lp_000484200.1	hypothetical protein, conserved
Lp_000489200.1	hypothetical protein, conserved
Lp_000489500.1	hypothetical protein, conserved
Lp_000493700.1	hypothetical protein, conserved
Lp_000494700.1	hypothetical protein, conserved
Lp_000498300.1	PUB domain containing protein, putative
Lp_010005500.1	carboxylase, putative
Lp_020005400.1	casein kinase II, alpha chain, putative
Lp_030005400.1	hypothetical protein, conserved
Lp_030010800.1	hypothetical protein, conserved
Lp_050005200.1	hypothetical protein, conserved
Lp_050005400.1	paraflagellar rod component par4, putative
Lp_050005700.1	dynein light chain, putative
Lp_050007500.1	hypothetical protein, conserved
Lp_050010300.1	transmembrane protein, putative
Lp_050011700.1	hypothetical protein, conserved
Lp_050013800.1	hypothetical protein, conserved
Lp_050014000.1	cytochrome c oxidase VIII (COX VIII), putative
Lp_050014300.1	hypothetical protein, conserved
Lp_050014500.1	hypothetical protein
Lp_050015800.1	hypothetical protein, conserved
Lp_050016300.1	serine peptidase clan SC, family S9A, putative
Lp_050017200.1	hypothetical protein, conserved
Lp_050017300.1	stomatin-like protein
Lp_050017900.1	Nodulation protein S (NodS)/Methyltransferase domain containing protein, putative
Lp_050018900.1	prefoldin subunit, putative
Lp_060009900.1	hypothetical protein, conserved
Lp_070006000.1	cytochrome c1, heme protein, mitochondrial, putative
Lp_070006100.1	hypothetical protein, conserved
Lp_070007700.1	phosphatidylglycerolphosphate synthase, mitochondrial, putative
Lp_070008500.1	Protein of unknown function (DUF1674), putative
Lp_070009000.1	hypothetical protein, conserved
Lp_070009400.1	acyl-CoA dehydrogenase, mitochondrial precursor, putative
Lp_070010000.1	QA-SNARE protein putative
Lp_070010100.1	adp/ATP carrier-like protein
Lp_080006100.1	hypothetical protein, conserved
Lp_080006900.1	hypothetical protein, conserved
Lp_080009600.1	protein kinase, putative
Lp_090005300.1	N-acetyl-D-acetylglucosaminylphosphatidylinositol deacetylase
Lp_090006700.1	ATP-dependent protease ATPase subunit HslU2
Lp_090010700.1	DNA-directed RNA polymerase III subunit, putative
Lp_090011500.1	hypothetical protein, conserved
Lp_100007000.1	mitogen-activated protein kinase 3, putative
Lp_100008900.1	Dos2-interacting transcription regulator of RNA-Pol-II, putative
Lp_110006200.1	hypothetical protein, conserved
Lp_110007000.1	hypothetical protein
Lp_110010800.1	hypothetical protein, conserved
Lp_110012300.1	protein transport protein SEC31, putative
Lp_120009500.1	hypothetical protein, conserved
Lp_130006700.1	hypothetical protein
Lp_130006900.1	hypothetical protein, conserved
Lp_130007000.1	putative 40S ribosomal protein S8
Lp_130008200.1	N-acetyltransferase subunit ARD1, putative
Lp_130008900.1	Alba, putative
Lp_130015900.1	hypothetical protein, conserved
Lp_130017300.1	phospholipid-transporting ATPase 1-like protein
Lp_140005300.1	j-binding protein, putative
Lp_140006500.1	Chromo (CHRromatin Organisation MOdifier) domain containing protein, putative
Lp_140007600.1	Plasma-membrane choline transporter, putative
Lp_140007700.1	hypothetical protein, conserved
Lp_140009900.1	glutathione synthetase, putative
Lp_140012600.1	hypothetical protein, conserved
Lp_140014800.1	DNAJ protein-like protein
Lp_140014900.1	Mitochondrial ATP synthase epsilon chain, putative
Lp_140015000.1	Protein of unknown function (DUF3592), putative
Lp_150007600.1	Carboxylesterase family/alpha/beta hydrolase fold/Alpha/beta hydrolase family, putative
Lp_150013600.1	ribosomal protein S6, putative
Lp_160008300.1	dihydroorotase, putative
Lp_160011600.1	hypothetical protein, conserved
Lp_160012200.1	Methyltransferase domain/ubiE/COQ5 methyltransferase family, putative
Lp_160014400.1	Amidase, putative
Lp_160014600.1	hypothetical protein, conserved
Lp_170006700.1	Acyl CoA binding protein, putative
Lp_170008100.1	ysine decarboxylase-like protein
Lp_170009600.1	formin, putative
Lp_170012800.1	hypothetical protein, conserved
Lp_170013200.1	hypothetical protein
Lp_180005300.1	RNA-binding protein 27, putative
Lp_180005400.1	major facilitator superfamily protein (MFS), putative
Lp_190005300.1	fibrillarin, putative
Lp_190005800.1	mitogen-activated protein kinase 9, putative
Lp_190006200.1	Complex 1 protein (LYR family), putative
Lp_190006900.1	Sarcalumenin, putative
Lp_190007000.1	hypothetical protein, conserved
Lp_200006000.1	Ion channel/Calcium-activated BK potassium channel alpha subunit, putative
Lp_200006100.1	phosphoglycerate kinase C, glycosomal
Lp_200009300.1	hypothetical protein, conserved
Lp_200010700.1	MORN repeat, putative
Lp_210007100.1	hypothetical protein
Lp_210007200.1	putative mitochondrial hypothetical protein
Lp_210008900.1	dynein arm light chain, putative
Lp_210010700.1	hypothetical protein, conserved
Lp_210011200.1	hypothetical protein, conserved
Lp_210011400.1	hypothetical protein, conserved
Lp_210011500.1	choline dehydrogenase, like protein
Lp_210013900.1	ATP synthase F1 subunit gamma protein, putative
Lp_210014800.1	BolA-like protein, putative
Lp_220005400.1	amino acid permease, putative
Lp_220005600.1	phosphoinositide phosphatase
Lp_220005900.1	Tim10/DDP family zinc finger containing protein, putative
Lp_220007100.1	hypothetical protein, conserved
Lp_230008700.1	hypothetical protein, conserved
Lp_230008800.1	WD domain, G-beta repeat/BING4CT (NUC141) domain containing protein, putative
Lp_240005000.1	pyruvate dehydrogenase (lipoamide) kinase, putative
Lp_240005100.1	clathrin coat assembly protein, putative
Lp_240006100.1	hypothetical protein, conserved
Lp_240007200.1	UDP-galactose transporter, putative
Lp_240007300.1	hypothetical protein
Lp_240010400.1	translation factor sui1, putative
Lp_240013400.1	short chain dehydrogenase/reductase, putative
Lp_240017000.1	hypothetical protein, conserved
Lp_240017100.1	Cobalamin adenosyltransferase, putative
Lp_240017200.1	fatty-acid desaturase, putative
Lp_240017800.1	mitogen-activated protein kinase
Lp_250006200.1	hypothetical protein, conserved
Lp_250009300.1	hypothetical protein, conserved
Lp_250011600.1	cyclin
Lp_250011800.1	calpain family cysteine protease-like protein
Lp_250012800.1	Domain of unknown function (DUF1935), putative
Lp_250012900.1	hypothetical protein, conserved
Lp_250013600.1	hypothetical protein, conserved
Lp_250015100.1	kinesin, putative
Lp_250017100.1	membrane-associated protein, putative
Lp_260007300.1	putative mitochondrial hypothetical protein
Lp_260010100.1	hypothetical protein, conserved
Lp_270006400.1	Mitochondrial SSU ribosomal protein, putative
Lp_270007300.1	reductase, putative
Lp_270008700.1	kinetoplast-associated protein-like protein
Lp_270009200.1	calcium uniporter protein, mitochondrial, putative
Lp_270011100.1	cysteine desulfurase, putative
Lp_270014100.1	hypothetical protein, conserved
Lp_270017700.1	hypothetical protein, conserved
Lp_270018900.1	hypothetical protein, conserved
Lp_270019800.1	hypothetical protein, conserved
Lp_280005400.1	DIS3-like exonuclease, putative
Lp_280008100.1	protein phosphatase 2C, putative
Lp_280008200.1	hypothetical protein, conserved
Lp_280013000.1	hypothetical protein, conserved
Lp_280014100.1	Tctex-1 family, putative
Lp_280023600.1	Amastin surface glycoprotein, putative
Lp_280024400.1	Mannosyl oligosaccharide glucosidase, putative
Lp_280024700.1	2,3-bisphosphoglycerate-independent phosphoglycerate mutase-like
Lp_280026400.1	2-oxoglutarate dehydrogenase, E2 component, dihydrolipoamide succinyltransferase, putative
Lp_280029600.1	hypothetical protein, conserved
Lp_290005800.1	hypothetical protein, conserved
Lp_290009100.1	tryparedoxin 2, putative
Lp_290010400.1	hypothetical protein, conserved
Lp_290014500.1	hypothetical protein, conserved
Lp_290014800.1	putative mitochondrial hypothetical protein
Lp_300005300.1	hypothetical protein
Lp_300005400.1	hypothetical protein
Lp_300006400.1	Leucine Rich repeats (2 copies), putative
Lp_300007000.1	predicted protein [Naegleria gruberi]
Lp_300014700.1	Intraflagellar transport complex B protein 46 C terminal, putative
Lp_300017700.1	Eukaryotic protein of unknown function (DUF872), putative
Lp_300018100.1	hypothetical protein, conserved
Lp_300021100.1	S-adenosylmethionine decarboxylase proenzyme- like, putative
Lp_300021500.1	hypothetical protein, conserved
Lp_300022800.1	casein kinase 1 isoform 2, putative
Lp_300024000.1	ribosomal P protein AGP2beta-1, putative
Lp_310007100.1	amino acid transporter aATP11, putative
Lp_310007200.1	amino acid transporter aATP11, putative
Lp_310008300.1	hypothetical protein
Lp_310008900.1	emp24/gp25L/p24 family/GOLD, putative
Lp_310009000.1	amidohydrolase, putative
Lp_310009500.1	Cytochrome b5-like Heme/Steroid binding domain containing protein, putative
Lp_310011300.1	hypothetical protein, conserved
Lp_320007300.1	putative mitochondrial hypothetical protein
Lp_320009100.1	hypothetical protein, conserved
Lp_320014700.1	hypothetical protein, conserved
Lp_320015000.1	mitochondrial carrier protein, putative
Lp_320015900.1	hypothetical protein, conserved
Lp_320016000.1	hypothetical protein, conserved
Lp_320016600.1	Metalloprotease M41 FtsH, putative
Lp_320018400.1	cysteine desulfhydrase
Lp_320020000.1	TFIIH basal transcription factor subunit
Lp_320021800.1	chaperone protein DNAj, putative
Lp_320023800.1	hypothetical protein, conserved
Lp_330007300.1	hypothetical protein, conserved
Lp_330007600.1	hypothetical protein, conserved
Lp_330012700.1	RNA-binding protein
Lp_330013500.1	protein kinase, putative
Lp_330015900.1	thiamine biosynthesis-like protein
Lp_330016900.1	Histone methylation protein DOT1, putative
Lp_330018900.1	serine/threonine-protein kinase a, putative
Lp_330019700.1	hypothetical protein, conserved
Lp_330021100.1	succinyl-coA:3-ketoacid-coenzyme A transferase, mitochondrial precursor, putative
Lp_340005400.1	hypothetical protein
Lp_340009300.1	Translation factor GUF1, mitochondrial, putative
Lp_340010400.1	hypothetical protein
Lp_340015700.1	p25-alpha, putative
Lp_340017000.1	hypothetical protein, conserved
Lp_340025900.1	50S ribosomal protein L13-like protein
Lp_350006800.1	NLI interacting factor-like phosphatase, putative
Lp_350007200.1	60S ribosomal protein L30
Lp_350015500.1	Iron-binding zinc finger CDGSH type, putative
Lp_350015600.1	mitochondrial processing peptidase, beta subunit, putative
Lp_350017100.1	hypothetical protein, conserved
Lp_350017600.1	metacaspase
Lp_350018800.1	Proteasome complex subunit Rpn13 ubiquitin receptor, putative
Lp_350018900.1	hypothetical protein, conserved
Lp_350023300.1	hypothetical protein, conserved
Lp_350024800.1	DnaJ domain containing protein, putative
Lp_350030300.1	hypothetical protein, conserved
Lp_350034700.1	HD domain containing protein, putative
Lp_350035000.1	poly(A)-binding protein 2
Lp_350037500.1	BRCA1 C Terminus (BRCT) domain containing protein, putative
Lp_350040800.1	hypothetical protein
Lp_360008200.1	vacuolar protein sorting-associated protein 45, putative
Lp_360008900.1	hypothetical protein
Lp_360009300.1	hypothetical protein, conserved
Lp_360012800.1	Peptidase M76 family, putative
Lp_360013500.1	aldehyde dehydrogenase, putative
Lp_360013600.1	hypothetical protein, conserved
Lp_360014400.1	Ribosomal protein S5, C-terminal domain containing protein, putative
Lp_360016800.1	Protein of unknown function DUF72, putative
Lp_360017200.1	dynein light chain, putative
Lp_360018800.1	endonuclease V, putative
Lp_360024300.1	hypothetical protein, conserved
Lp_360027100.1	hypothetical protein, conserved
Lp_360027700.1	hypothetical protein, conserved
Lp_360028800.1	hypothetical protein, conserved
Lp_360030000.1	glycosyl transferase-like protein
Lp_360030800.1	Ubiquitin-2 like Rad60 SUMO-like/Ubiquitin family/Ubiquitin-like domain containing protein, putative
Lp_360032200.1	hypothetical protein, conserved
Lp_360033800.1	HEAT repeat, putative
Lp_360036600.1	hypothetical protein, conserved
Lp_360036700.1	PPR repeat/Pentatricopeptide repeat domain/PPR repeat family, putative
Lp_360037300.1	hypothetical protein, conserved
Lp_360042500.1	hypothetical protein, conserved
Lp_360043000.1	NADH dehydrogenase, putative
Lp_360049900.1	hypothetical protein, conserved
Lp_360053200.1	Cytochrome b5-like Heme/Steroid binding domain containing protein, putative
Lp_360056300.1	protein disulfide isomerase 2
