## Supplementary Tables for "Honey bee trypanosomatid parasite dynamically changes the transcriptome during the infection of honey bee and modifies the host physiology": Supplementary Table 10.xlsx

### Sheet: Apis_PI12_Up GO terms
GO terms enriched with A. mellifera genes up-regulated at PI 12
GO ID	GO Name	GO Category	P-value	FDR
GO:1902600	proton transmembrane transport	BIOLOGICAL_PROCESS	1.46789e-15	1.9622e-12
GO:0008137	NADH dehydrogenase (ubiquinone) activity	MOLECULAR_FUNCTION	1.54962e-12	4.14291e-10
GO:0016021	integral component of membrane	CELLULAR_COMPONENT	5.06692e-12	1.09136e-09
GO:0006120	mitochondrial electron transport, NADH to ubiquinone	BIOLOGICAL_PROCESS	1.73251e-11	2.89492e-09
GO:0006744	ubiquinone biosynthetic process	BIOLOGICAL_PROCESS	8.16264e-11	1.01501e-08
GO:0005743	mitochondrial inner membrane	CELLULAR_COMPONENT	1.21141e-08	1.17771e-06
GO:0006814	sodium ion transport	BIOLOGICAL_PROCESS	1.85639e-06	0.000139804
GO:0006123	mitochondrial electron transport, cytochrome c to oxygen	BIOLOGICAL_PROCESS	9.5287e-05	0.00578977
GO:0045277	respiratory chain complex IV	CELLULAR_COMPONENT	9.5287e-05	0.00578977
GO:0004129	cytochrome-c oxidase activity	MOLECULAR_FUNCTION	9.5287e-05	0.00578977
GO:0004089	carbonate dehydratase activity	MOLECULAR_FUNCTION	0.00037471	0.0220173

### Sheet: Apis_PI12_Down GO terms
GO terms enriched with A. mellifera genes down-regulated at PI 12
GO ID	GO Name	GO Category	P-value	FDR
GO:0006364	rRNA processing	BIOLOGICAL_PROCESS	5.81314e-07	0.000163594
GO:0005730	nucleolus	CELLULAR_COMPONENT	6.63286e-06	0.00122296
GO:0008026	ATP-dependent helicase activity	MOLECULAR_FUNCTION	3.6784e-05	0.00479718
GO:0006397	mRNA processing	BIOLOGICAL_PROCESS	3.87211e-05	0.00481492
GO:0045298	tubulin complex	CELLULAR_COMPONENT	9.78394e-05	0.0111308
GO:0006281	DNA repair	BIOLOGICAL_PROCESS	0.000157481	0.0161933
GO:0032259	methylation	BIOLOGICAL_PROCESS	0.000164578	0.0166037
GO:0003723	RNA binding	MOLECULAR_FUNCTION	0.00019865	0.01967
GO:0000819	sister chromatid segregation	BIOLOGICAL_PROCESS	0.000222166	0.0208407
GO:0044427	chromosomal part	CELLULAR_COMPONENT	0.000218894	0.0208407
GO:0008094	DNA-dependent ATPase activity	MOLECULAR_FUNCTION	0.000277789	0.0235768
GO:0008017	microtubule binding	MOLECULAR_FUNCTION	0.000289653	0.0241996
GO:0030880	RNA polymerase complex	CELLULAR_COMPONENT	0.00030982	0.0247255
GO:0003774	motor activity	MOLECULAR_FUNCTION	0.000413966	0.0319884
GO:0099513	polymeric cytoskeletal fiber	CELLULAR_COMPONENT	0.00047963	0.0358054
GO:0030684	preribosome	CELLULAR_COMPONENT	0.000508299	0.03628
GO:0008380	RNA splicing	BIOLOGICAL_PROCESS	0.000642833	0.0448061
GO:0007018	microtubule-based movement	BIOLOGICAL_PROCESS	0.000668924	0.0448061
GO:0043967	histone H4 acetylation	BIOLOGICAL_PROCESS	0.000687133	0.0448061
GO:0042800	histone methyltransferase activity (H3-K4 specific)	MOLECULAR_FUNCTION	0.000687133	0.0448061

### Sheet: Apis_PI20_Up GO terms
GO terms enriched with A. mellifera genes up-regulated at PI 20
GO ID	GO Name	GO Category	P-value	FDR
GO:0006910	phagocytosis, recognition	BIOLOGICAL_PROCESS	1.25391e-05	0.00620063
GO:0010811	positive regulation of cell-substrate adhesion	BIOLOGICAL_PROCESS	1.25391e-05	0.00620063
GO:0050766	positive regulation of phagocytosis	BIOLOGICAL_PROCESS	1.25391e-05	0.00620063
GO:0020037	heme binding	MOLECULAR_FUNCTION	8.82015e-06	0.00620063
GO:0009986	cell surface	CELLULAR_COMPONENT	1.25391e-05	0.00620063

### Sheet: Apis_PI27_Down GO terms
GO terms enriched with A. mellifera genes down-regulated at PI 27
GO ID	GO Name	GO Category	P-value	FDR
GO:0005576	extracellular region	CELLULAR_COMPONENT	2.44e-07	0.00130209
