## Supplementary Tables for "Honey bee trypanosomatid parasite dynamically changes the transcriptome during the infection of honey bee and modifies the host physiology": Supplementary Table 11.XLSX

### Sheet: Sheet1
Primers used in this study
Primer	Sequence (5’-3’)	Purpose
Lp-qPCR 2nd-72 F	GGGTCTTTTGTGATCGGGATAA	Quantify the relative abundance of L. passim by qPCR (This study)
Lp-qPCR 2nd-72 R	CAAAAAGATGCCTAACGTGAAGAA
AmHsTRPA-767	TAGCGTACATGTGGTGCTGT	Reference for above qPCR (This study)
AmHsTRPA-858	GCTAGGCTCCACGTAATCCA
LpITS1-IR1	GCTGTAGGTGAACCTGCAGCAGCTGGATCATT	Detect L. passim by PCR (Maia Da Silva et al., 2004)
LpITS1-5.8R	GGAAGCCAAGTCATCCATC
AmHsTRPA-F	CACGACATTCAAGGTTTAAGAAATCACG	Reference for above PCR (Kojima et al., 2011)
AmHsTRPA-R	TCAGTTATTCTTTTCCTTTGCCAGATTT
Univ bacteria 328-F	AGAGTTTGATCCTGGCTCAG	Quantify universal bacteria in the honey bee gut by qPCR (Powell et al., 2014)
Univ bacteria 328-R	CTGCTGCCTCCCGTAGGAGT
Firmicutes-F	TGAAACTYAAAGGAATTGACG	Quantify Firmicutes in the honey bee gut by qPCR (De Gregoris et al., 2011)
Firmicutes-R	ACCATGCACCACCTGTC
Honey bee β-actin-F	TTGTATGCCAACACTGTCCTTT	Reference for above qPCR to detect universal bacteria and Firmicutes (Li et al., 2017)
Honey bee β-actin-R	TGGCGCGATGATCTTAATTT
LpGAPDH-F	TGAACGGCCACCGCATCCTG	Detect L. passim GAPDH mRNA by RT-PCR for the RNA-seq samples (Morimoto et al., 2013)
LpGPADH-R	GGGCCAGGCAGTTGGTCGTG
Honey bee EF-1 alpha-F	TGCAAGAGGCTGTTCCTGGTGA	Reference for above RT-PCR (Kojima et al., 2011)
Honey bee EF-1 alpha-R	CGAAACGCCCCAAAGGCGGA
Honey bee Vg-F	GTTGGAGAGCAACATGCAGA	Quantify honey bee vitellogenin mRNA in the fat body by qRT-PCR (Ihle et al., 2015)
Honey bee Vg-R	TCGATCCATTCCTTGATGGT
Honey bee 18s rRNA-416	ACCACATCCAAGGAAGGCAG	Reference for above qRT-PCR (Wu et al., 2017)
Honey bee 18s rRNA-527	ACTCATTCCGATTACGGGGC
Maia Da Silva, F., Noyes, H., Campaner, M., Junqueira, A.C., Coura, J.R., Anez, N., Shaw, J.J., Stevens, J.R., Teixeira, M.M., 2004. Phylogeny, taxonomy and grouping of Trypanosoma rangeli isolates from man, triatomines and sylvatic mammals from widespread geographical origin based on SSU and ITS ribosomal sequences. Parasitology 129, 549-561.
Kojima, Y., Toki, T., Morimoto, T., Yoshiyama, M., Kimura, K., and Kadowaki, T. (2011). Infestation of Japanese native honey bees by tracheal mite and virus from non-native European honey bees in Japan. Microb Ecol 62, 895-906.
Powell, J.E., Martinson, V.G., Urban-Mead, K., and Moran, N.A. (2014). Routes of acquisition of the gut microbiota of Apis mellifera. Applied and environmental microbiology, AEM. 01861-01814.
De Gregoris, T.B., Aldred, N., Clare, A.S., and Burgess, J.G. (2011). Improvement of phylum-and class-specific primers for real-time PCR quantification of bacterial c. Journal of microbiological methods 86, 351-356.
Li, J.H., Evans, J.D., Li, W.F., Zhao, Y.Z., Degrandi-Hoffman, G., Huang, S.K., Li, Z.G., Hamilton, M., and Chen, Y.P. (2017). New evidence showing that the destruction of gut bacteria by antibiotic treatment could increase the honey bee’s vulnerability to Nosema infection. PloS one 12, e0187505.
Ihle, K.E., Rueppell, O., Huang, Z.Y., Wang, Y., Fondrk, M.K., Page Jr, R.E., and Amdam, G.V. (2015). Genetic architecture of a hormonal response to gene knockdown in honey bees. Journal of Heredity 106, 155-165.
Morimoto T, Kojima Y, Yoshiyama M, Kimura K, Yang B, Peng G et al (2013). Molecular detection of protozoan parasites infecting Apis mellifera colonies in Japan. Environmental microbiology reports 5: 74-77.
Wu Y, Dong X, Kadowaki T (2017). Characterization of the copy number and Variants of Deformed Wing Virus (DWV) in the pairs of honey bee pupa and infesting varroa destructor or Tropilaelaps mercedesae. Frontiers in microbiology 8: 1558.
